# Nageotte nodules in human DRG reveal neurodegeneration in painful diabetic neuropathy

**DOI:** 10.1101/2024.08.22.609215

**Authors:** Stephanie I. Shiers, Khadijah Mazhar, Andi Wangzhou, Rainer Haberberger, Joseph B. Lesnak, Ishwarya Sankaranarayanan, Diana Tavares-Ferreira, Anna Cervantes, Geoffrey Funk, Peter Horton, Erin Vines, Gregory Dussor, Theodore J. Price

## Abstract

Diabetic neuropathy is frequently accompanied by pain and loss of sensation attributed to axonal dieback. We recovered dorsal root ganglia (DRGs) from 90 organ donors, 19 of whom had medical indices for diabetic painful neuropathy (DPN). Nageotte nodules, dead sensory neurons engulfed by non-neuronal cells, were abundant in DPN DRGs and accounted for 25% of all neurons. Peripherin-and Nav1.7-positive dystrophic axons invaded Nageotte nodules, forming small neuroma-like structures. Using histology and spatial sequencing, we demonstrate that Nageotte nodules are mainly composed of satellite glia and non-myelinating Schwann cells that express *SPP1* and are intertwined with sprouting sensory axons originating from neighboring neurons. Our findings solve a 100-year mystery of the nature of Nageotte nodules linking these pathological structures to pain and sensory loss in DPN.
