## Supplemental Table 1 for "Nageotte nodules in human DRG reveal neurodegeneration in painful diabetic neuropathy"

### Sheet: Sheet1
Donor Type	Donor ID	Source	DRGs used	Age	Sex	Ethnicity	COD	Diabetes Dx (Y/N)	Medical History
Diabetic with indices for peripheral neuropathy (direct mentioning of neuropathy or has an amputation)	1	Anabios	L4	52	M	Black	Anoxia/Cardiovascular	Yes	Sleep apnea with bipap, Congestive heart failure treated with oral medications, hypertension since 2004, unknown time of high cholesterol diagnosis, seizures due to high glucose and high blood pressure in 2018. Temors due to pain or anemia in hands. DM Type II since 2004, treated with insulin shots, one 3 times per day and one nightly. Difficult walking for a few years due to pain and swelling in…
	2	Anabios	L4	55	M	Black	Anoxia/Cardiovascular	Yes	Acute CHF and demand ischemia 2016, heart swelling diagnosed a year ago. Hypertension for 2 years. DM Type II for 14 years, treated with metformin and diet control, chronic peripheral neuropathy, hyperglycemia, vitreous hemorrhage, bilat proliferative retinopathy with macular edema, CKD Stage III 2013, acute renal failure in 2016, cigarettes 1 per day for 1 year, quit at age 16. Liquor 2 drinks e…
	3	Southwest Transplant Alliance	L4, S1, and T4	48	M	Black	Head Trauma/Blunt Injury/MVA	Yes	GERD, Gout, Morbid Obesity, Obstructive Sleep Apnea, DM (~4 yrs), Arthritis, Hyperlipidemia (under control, no meds), Medications: Gabapentin (neuropathy), Narco (pain), Glipiside (DM); Surgical history: rotator cuff (2014), Knee Arthroscopy (2012 and 2017), Meniscectomy (2012 and 2017), Repair of Biceps long tendon (2014), Shoulder arthroscopy and bone shaving (2014), Synovectomy Rt (2017); Smok…
	4	Southwest Transplant Alliance	Lumbar, level unknown	48	F	Hispanic	CVA/Stroke	Yes	Previous Hep C + in chart but negative on serology, DM x 22 yrs, ESRD (dialysis), HTN x 22 yrs, CVA, Seizure disorder, Hepatic disfunction, Cataracts, Penicillin and Sulfa allergy; Current Medications: Velafaxine, Furosemide, Propranolol, Trazodone, Vitamin D3, Nifedipine, Fluticasone, Novologinsulin pen (diabetes), Famotidine (reduce acid), Hydralazine (blood pressure), Sevelamer (dialysis), Mir…
	5	Southwest Transplant Alliance	L4	39	F	White	Anoxia/Cardiovascular	Yes	DM (dx 12/2022, potentially un-dx for many years, 1 year since dx), Approx 10 pack yr history of smoking; Surgical history: Pilondial Cyst removal (2000), Toe amputation (12/2022), Right BKA with phantom pain (12/2022); Sensory integration -poor childhood coordination (improved with OT); Mild verbal stutter; Severe Chickenpox 1989;
	6	Southwest Transplant Alliance	L4 and L5	34	M	Black	Anoxia/Cardiac Arrest	Yes	DM x3 yr (insulin use), HTN x3 yr (Lispro), Neuropathy in feet (Gabapentin), Back pain (tylenol), epilepsy, 18 pack yr smoking hx, heavy (1 pint/day) ETOH use
	7	Southwest Transplant Alliance	L5 right, S1 right and left	52	M	White	CVA/Stroke	Yes	ESRD (HD M, W, F), HTN, Prior DVA, DM, CAD, Blind in R Eye d/t Cataracts; Surgical history: R Below Knee Amputation, R Arm Fistula implantation for Dialysis
	8	Southwest Transplant Alliance	L2 and T4	75	F	White	Renal failure	Yes	Chronic kidney disease stage IV, encephalopathy, azotemia, advanced COPD/oxygen depedent, seizure disorder on anticonvulsants, coronary artery disease, diabetes, daily baby aspirin use, hypertension, hyperlipidemia. Past surgical history: appendectomy, c-section, tonsillectomy and adenectomy, coronary artery bypass. Active scripts: cyanocobalamin, polyethylene, tramadol (upset stomach), amlodipin…
	9	Southwest Transplant Alliance	L4	68	M	White	CVA/Stroke	Yes	Stroke w/ residual R sided weakness; Peripheral vascular disease, DM2 x 15-20 yr (oral treatment); HTN, Hyperlipidemia, CAD; Surgical history: CABG, Appendectomy, R femoral and iliac embolectomy w/femoral endartarctecomy, L femoral endarctectomy, Left AKA (believed to be comp of DM); Previous use (10 yrs ago) of cocaine and Methamphetamine; Smoking hx 30 pack year;
Diabetic taking analgesics (did not include donors with indices of drug abuse/addiction)	10	Southwest Transplant Alliance	L4	53	M	White	Anoxia/Cardiac Arrest	Yes	DM (Insulin), HTN (Lisinopril), HDL (Astorvastatin), Anxiety (Escitalopram), Hyperthyroidism (Levothyroxine), Obesity, Hydrocodone for back pain, Tox + for THC, reported snorting percocet prior to admission, leading to cardiac arrest; Surgical history: Back surgery/slipped disc (unkown date)
	11	Southwest Transplant Alliance	L1	28	M	Hispanic	Anoxia/Cardiovascular	Yes	DM (since 10 yrs of age), HTN, ADHD, Previous transplant of Lungs/Liver (2020), CF, Tylenol for headaches, Previous use of Cocaine and Meth (> 5 yrs) occasionally last used in 2016, Marijuana Oils used once every 6 mo last Sept 2022
	12	Southwest Transplant Alliance	L3 and a DRG unknown level	37	M	White	CVA/Stroke	Yes	HTN (x4.5 yrs), CHF, Hyperlipidemia (x4.5 yrs), DM2 (x20 yrs), ESRD for 4.5 yrs (dialysis x3/wk), Gastroparesis, Occasional tremors, difficulty walking past 6 wks; Medications: Duloxetine, Rena-Vite, Atorvastatin,Lisinopril, Amlodipine, Omeprazole, Carvedilol, Minoxidil, Clonidine, Buspirone, Prochlorperazine, Hydralazine, Gabapentin,Lamotrigine, Prazosin, Mirtazapine, Amitriptylin,Levimir, Novol…
	13	Southwest Transplant Alliance	L3 and T4	45	F	White	Head Trauma/Blunt Injury/MVA	Yes	DM2 (dx 2016), HTNx 20 yr, HLDx 20 yr, Migraines; Medications: Hydrocodone, Gabapentin, Ritalin, HTN med, HLD Med, Insulin; Surgical history: Brease reduction and Tummy tuck ~15 yrs ago; Cigarette use ~2 pack year quit in 2011;
	14	Southwest Transplant Alliance	Lumbar, level unknown	53	M	White	Anoxia/Cardiac Arrest	Yes	DM, HLD, Hypertension, curent Tramadol usage, shoulder surgery within the last 6 months
	15	Southwest Transplant Alliance	L1 and T4	39	F	White	Anoxia/Cardiovascular	Donor defined as Yes, but is borderline	Seziure (Epilepsy since childhood no medication), Asthma (inhaler use unknown), Gastric Ulcers, ADHD, Bipolar, Borderline DM, CHF, CAD, Diverticulitis, HTN (> 2 yrs), MI Hx, Sleep Apnea, Smoking history (duration unknown); Allergies to Abilify, Hydrocodone, Tordall, and Flu Shot; Surgical History: Cholestectomy, Surgery to repair fx, right hand surgery, nose surgery, total knee replacement, tonsi…
	16	Southwest Transplant Alliance	L4	63	F	White	CVA/Stroke	Yes	DM, HTN, HLD, RA, COPD, A-Fib, Cirrhosis, Acid Reflux, Bipolar; Medications uknown but used for HTN, Nausea, Pain and Acid reflux; Gastric Surgery 10 yrs ago;
	17	Southwest Transplant Alliance	L5	52	F	White	Anoxia/Natural Causes	Yes	Asthma, COPD, Chronic Hypoxic respiratory failure on O2, HTN, HLD, DM T2, Major depressive disorder/Anxiety, Psoriasis, Morbid Obesity; Medications: Metformin, Pain medication (specific unknown), Trulicity, Steroid for COPD, HTN medication unknown, Anxiety medication unknown; Surgical hx: C-section (2000), Gallbladder removal (8-10 yrs ago); 30 pack yr smoking hx;
	18	Southwest Transplant Alliance	L5	41	M	White	Anoxia/Natural Causes	Yes	Unspecified Autoimmune Disease, Respiratory disease/failure; Sleep apnea (CPAP and O2 Dependant); DM (metformin, Glipaside), Restless leg (Gabapentin), Other Medications: Trulicity, Lexapro, Lasoprazole, Mycophenolate, Farxiga; Surgical Hx: plate in Lft forearm (32 yr ago), Staph infection Sx (9 yr ago);
	19	Southwest Transplant Alliance	T12	54	F	White	CVA/Stroke	Yes	HTN x4 yrs no medication, DM (dx this visit), Opiate use (Tramadol last used a month ago, Oxycodone (possibly none in last 5 yrs)), Chronic lower back pain, Hysterectomy 15 yrs ago, 5 pack yr smoking hx, quit 16 yrs ago;
Diabetic not taking analgesics (includes donors that had indices for drug abuse/addiction)	20	Southwest Transplant Alliance	L5	46	M	White	Anoxia/Cardiovascular	Yes	HTN, DM2, Autism, Epilepsy, Blind in Rt Eye d/t trauma during childhood; Medications: Seroquel (Autism), Metformin (DM), Tegretol (Autism), Lisinopril (HTN), Ativan (Autism), Provera (indication unknown); Allergy to Olanzapine;
	21	Southwest Transplant Alliance	Lumbar, level unknown	31	M	Hispanic	Anoxia/Drug Overdose	Yes	Overdose on "street" Percocet laced with Fentanyl; Drug abuse (Marijuana, Xanax, Hydrocodone and Cocaine); Tox + for amphetamine, Benzo, THC and opioid; DM2
	22	Southwest Transplant Alliance	L1	47	M	White	CVA/Stroke	Yes	DM, HTN, CAD, Dyslipidemia, ischemic stroke, 3 heart attacks, Multiple heart surgeries for stent placement and blocked arteries (2007, 2010, and 2011), 15 pk year smoking history,
	23	Southwest Transplant Alliance	L1	72	F	White	CVA/Stroke	Yes	CVA with R hemiparesis, DI, DM type 2 (dx in 2012), NIDDM, Gerd, HTN x 6yrs, Hyperlipidemia, Postmenopausal, Vena Cava Filter placement (4/2017) femoral, Wheelchair bound since previous stroke in 2017, Allergy to Codine; Medications: Carvedilol, Plavix, Hydralazine, Metformin, Lipitor, Furosemide, Zantac, Cipro and Vitamins; Surgical history: Csection (1978), Feeding tube (2017);
	24	Southwest Transplant Alliance	L3	61	F	White	CVA/Stroke	Yes	DM II; HTN; Hyperlipidemia; Asthma; Hypothyroidism; MI, Hiatal hernial; Benign tumor on heart (removed 2018); Cholecystectomy
	25	Southwest Transplant Alliance	L4	56	M	White	Anoxia/Respiratory	Yes	COPD, DM2, HTN, HLD, Asthma, Gallstone (recent); Surgical Hx: Gallstone Sx (June 2, 2022), Bilateral Knee replacement (one 10 and one 5 yrs ago), Shoulder sugery (1989 or 90)
	26	Southwest Transplant Alliance	T7	64	M	White	CVA/Stroke	Yes	HTN (x6 yr), Hyperlipidemia (x6 yr), DM (x8 yr), CAD s/p Stent Placement (Nov 2022), Cataract surgery (Feb 2023); Medications: Metformin, Entresto, Metoprolol, Hydrochlorothiazide, Glimepride, Clopidogrel, Tasulosin, Toujeo, Atorvastatin, Allopurinol, Tadalafil; Marijuana use off and on since college, every other day use
	27	Southwest Transplant Alliance	L4	22	M	Black	Overdose/Cardiovacular	Yes	Drug use, DM2 x 3 yr; Tox + for Benzos, cannabis, opiates; Previous use of Cocaine, Xanax, Codeine Marjuana, Percocet and Fetanyl, all last use of 5/6/2022; 3 pack/yr smoking hx;
	28	Southwest Transplant Alliance	Lumbar, level unknown	56	M	White	Anoxia/Cardiac Arrest	Yes	Borderline HTN; DM; Alcohol and Tobacco (30 pack yrs) dependence; Seizures; Tremors (unknown etiology)
	29	Southwest Transplant Alliance	L4	40	F	Black	CVA/Stroke	Yes	HTN; Stroke; Marjuana use; Aneurysm; Seizures; DM dx ~9 mo ago; C-sections (2016, 2017); Cholecystectomy; T/P 3/23/2022; Smoking hx 1-2 cig/day ~7 yrs;
	30	Southwest Transplant Alliance	Lumbar, level unknown	62	M	White	Anoxia/Respiratory/Flu A +	Yes	DM T1; Addison's; HTN; CKD; Retinopathy; Cataracts; Sleep Apnea; High Cholesterol; Depression; Carotid artery sx Jan 2022
	31	Southwest Transplant Alliance	L2	36	F	Black	Anoxia/Seizure	Yes	Glallbladder (2014-15) and Thyroid (2019) removal surgery; Smoking history (not more than 1 pack /day for last 20 yrs); Diabetes dx 19-20 yr ago, pt took oral med and insulin; Hypertension and Hyperlipidemia x~10 yr; Hashimotos; Graves; Sjogren's; Ukn eye surgery believed to be related to Diabetes and dry eye;
	32	Southwest Transplant Alliance	L4	60	F	White	Anoxia/ICB/ICH	Yes	DM2 (2018), Stroke, Cardiac Stents, HTN x 20 yrs, PAD, 20 pack year smoking history, quit 3 years ago, Surgical history: Stent in leg (2018), Hysterectomy (2000);
	33	Southwest Transplant Alliance	L4	52	F	Hispanic	CVA/Stroke	Yes	Hypertension x2 yrs, Diabetes T2, Exzema, ~40 pack yr smoking hx; Surgical Hx: Csection x2, Hysterectomy, Gallbladder, Spinal Neck surgery
	34	Southwest Transplant Alliance	L5	52	M	White	Head Trauma/Blunt Injury/MVA	No	DM (Metformin), Drug use Methamphetamine (over 12 yrs ago), Marijuana (once every two weeks since he was young), Crack (once a week for last 3 months); Kidney stones;
Non-diabetic with other pain condition	35	Southwest Transplant Alliance	Lumbar, level unknown	40	F	White	Head Trauma/Blunt Injury (fall down stairs)	No	Psoriatic Arthritis (methotrexate), Depressio, Bipolar, Oxy for Pain, Clonopin for Anxiety, Unknown meds for ADHD, Birth Control, Narcolepsy, Thyroid, recent sterioids for Strep; PCN allergy; Sinus surgery June 2022, Asthma ~10-15 yrs ago with inhaler use;
	36	Southwest Transplant Alliance	level unknown	60	F	Hispanic	CVA/Stroke	No	Depression (Sertraline),Cervicalgia, Hyperlipidemia x 4 yrs (Provastatin), Generalized abdominal pain (since 2012, on Gabapentin), GERD (lansoprazole), Hypothyroid, Low Vitamin D level, Abnormal Glucose/Pre Diabetes (since 2016, on metformin), Rotator Cuff Disorder, Lactose intolerant; Surgical history: Tubal ligation, cesarean section, hysteroscopy/D&C, EGD, Endometrial ablation, Uterine ablatio…
	37	Southwest Transplant Alliance	L5	60	M	White	Anoxia/Cardiovascular	No	Alcohol abuse (large bottle of vodka every 3 days), Peripheral neuropathy (frequent falls, Gabapentin); prediabetic, 5 pack yr smoking history; Surgical history: Septoplasty (btw 1983-1985)
	38	Southwest Transplant Alliance	L4	63	F	White	Anoxia/Seizures	No	Bipolar (Perphenazine), Depression (Duloxetine), Anxiety (Venlafaxine) Dry Eye, Fibromyalgia (Gabapentin), Gall Bladder disease (cholestectomy ~15 yrs ago), Osteoarthritis (Meloxicam), Urinary Incontinance (Mybetriq), Lewy Body Dementia, CVA, Hyperlipidemia (Atorvastatin), HTN (Atenolol), Seizures (Levetiracetam, Primidone, Benztropine, Carbidopa, Memantine, Amantdine), Obesity, OSA (no CPAP), Ot…
	39	Southwest Transplant Alliance	L3	64	M	White	CVA/Stroke	No	HTN; High Cholesterol; Chronic back pain; DVT; Polycythemia, Idiopathic peripheral neuropathy; Stem cell injections to feet; Penicillian and Sulfa allergy; Given dexamethosone for back pain earlier that day; then called EMS for back pain and was given Fentanyl; Also on Gabapentin for pain; Surgeries: Tonsils (as a child), Rotator Cuff w/hardware (1980), Spinal fusion w/hardware (2008), Varicose V…
	40	Southwest Transplant Alliance	T11	67	F	White	CVA/Stroke	No	HTN x7 yrs (on unkown medication), COPD, Arthritis, Occasional Marijuana use, ~100 pack yr smoking hx
	41	Southwest Transplant Alliance	L3	62	M	White	Anoxia/Cardiovascular	No	HTN, Alcohol Abuse, Kidney problem as a child, several admissions for suicide attempt (usually due to ETOH); Medications: HBP meds unknown, Trazadone, Gabapentin (neuropathy), Norco (addicted to this med); Surgical History: 1 kid/Bladder surgeries, Tonsils, Buttocks (all surgeries before 20 yrs old)
	42	Southwest Transplant Alliance	L5	49	F	White	Anoxia/Drug Intoxication	No	Fentanyl overdose, Arthritis, Colon Cancer, HTN, Obesity, Polysubstance abuse (Benzos, Opium, Methamphetamines, Amphetamines, Fentanyl); Medications per chart: Albuterol, Adderall, Zyrtec, Flexeril, Flonase, Toprol, Imitrex, Topamax; Surgical history: Colon resection d/t colon cancer (2012)
Non-diabetics	43	Southwest Transplant Alliance	L2	36	F	White	Anoxia/Drug Overdose	No	Tox + for THC and Opiates, Tylenol level at 80 on admission, found with gabapentin and robaxin but not listed as current meds and not enough missing for overdose cause; Anxiety, High risk HPV infection (2017, abnormal pap smear), Kidney stone (2008), Surgical history: wisdom tooth extraction (2003)
	44	Southwest Transplant Alliance	L5	29	M	Hispanic	Anoxia/Drug Overdose	No	Tox + amphetamines and opiates, Cocaine found in house
	45	Southwest Transplant Alliance	L5	23	F	Hispanic	Anoxia/Anaphylactic Shock	No	Anaphylaxsis d/t antibiotics for UTI; HTN x 1 yr on unkown medication, varicose veins; Surgical history: tonsils removed as a child
	46	Southwest Transplant Alliance	L3	31	M	Hispanic	Head Trauma/GSW	No	Tylenol for occasional headaches, Asthma as a child, resolved
	47	Southwest Transplant Alliance	L4	41	M	Hispanic	Head Trauma/GSW	No	Asthma, Testosterone inj, Throid Meds, Depression meds; Previous drug use 12+ yrs ago (Cocaine and Crack); Surgical history: Knee sugery with screws (~8yr ago)
	48	Southwest Transplant Alliance	L2	50	F	Hispanic	Anoxia/Drug Overdose	No	Tox + on admit for amphetamine, methamphetamine, benzo, THC and Opiates; Drug use, Marjuana, Heroin (recent and for 1-2 yrs), Crack cocaine (unsure but believed to be a long time ago), Less than 5 pack yr smoking hx; Intestine surgery (1987),
	49	Southwest Transplant Alliance	L4	27	M	Black	Anoxia/Cardiac Arrest	No	Seizures last one 2 weeks prior to admission (on meds name unknown), HTN (amlodipine x1 yr), 1 pack yr smoking hx, Tox + for THC
	50	Southwest Transplant Alliance	L4	19	F	Hispanic	Anoxia/Drug Overdose	No	Drug use, Tox all negative on testing, but alcohol +; drug use question answered no in DRAI but noted in chart
	51	Southwest Transplant Alliance	L4 and T4	21	M	Hispanic	Head Trauma/Post fall from skateboard	No	ADHD, Bipolar (unkown med injection monthly), Surgical history: Right pinky surgery (2015), adenoidectomy, tubes in ears (2 yrs of age)
	52	Southwest Transplant Alliance	L3	55	M	Hispanic	CVA/Stroke	No	None known
	53	Southwest Transplant Alliance	level unknown	13	F	White	Head Trauma/MVA	No	Vitamin and acne medication.
	54	Southwest Transplant Alliance	L3	47	F	White	CVA/Stroke	No	Hyperlipidemia (5 yrs), Thyroid condition (specific unknown but on medication for it), Surgical history: Partial Gastrectomy (2013), Cervial cancer removal (2009), Gallbladder removal (2014), Kidney stones (~5 yrs ago); Smoking history ~13 pack yrs
	55	Southwest Transplant Alliance	L5	31	F	White	CVA/Stroke	No	Neurosyphilis, HTN, Breast Cancer, Thyroid Cancer (resection), Bulging of cervical and lumbar discs, Endometriosis, Mental Disorder, Anxiety, Bipolar, Depression, STD, trichomonas, HSV; Surgical history: Cholecystectomy, Lymph Node Biopsy, Throidectomy (Partial, 2015), Uterine ablation, Skin graft back rt thigh (1997); Smoking history ~6 pack yr; Drug use Ecstacy, Tox + for Amphetamines, use sinc…
	56	Southwest Transplant Alliance	T12	37	F	White	CVA/Stroke	No	HTN (not consistent with meds); Restless leg syndrome; BC powder for headaches; Seizures ~1 yr ago d/t Bell's Palsy (unknown description of seizures); Cocaine, amphetamines and marijuana use in last week, duration of use unknown (Tox + for Amp and THC); Smoking hx ~20 pack/year;
	57	Southwest Transplant Alliance	Lumbar, level unknown	19	M	White	Anoxia/Asphyxiation/Suicide	No	Cocaine use unknown duration, ~4 yrs smoking history (2-3 cig per day)
	58	Southwest Transplant Alliance	L5	60	M	Alaskan Indian	CVA/Stroke	No	HTN x 22 yrs (on benicar), Anemia, HHT (hereditary hemorrhagic telangiectasia) Sudafed and allegra for allergies daily, Allergies to Dilantian, Erythromycin, PCN, Sulfa and Tetanus shot; Occasional Marijuana use (rec); Surgical history: Retina (98), Craniotomy due to brain abcess due to HHT (98), Lung Embolization (98, 200, 2002, 2021, 2022), Gamma Knife Radiation (99), Cataract (99)
	59	Southwest Transplant Alliance	L4	75	F	White	CVA/Stroke	No	HTN, High Cholesterol; Surgical History: Bilateral Tubal ligation, Left Segmental Mastectomy after wire localization, Breast Cancer
	60	Southwest Transplant Alliance	L4	19	M	Hispanic	Head Trauma/Blunt Injury/MVA	No	Left arm reset surgery 2008, Asthma as a young child, Heart murmur at 2-3 yrs old (outgrew it).
	61	Southwest Transplant Alliance	L5	17	F	White	Head Trauma/Blunt Injury/MVA	No	Depression, Bipolar (lumateperone), Aggression (Risperdal), Smoking for 1 yr;
	62	Southwest Transplant Alliance	L5	65	F	White	CVA/Stroke	No	HTN, Hyperlipidemia, Acid reflux, DVT, Acute Renal Failure, Neurogenic bladder, Cerebellar Stroke, Tethered cord syndrome, Depression Smoking hx x10 years quit in 2007; Medications: Lyrica, Mehocarbomal, Lisinipril, Carvedilol, Hydralazine, Zoloft, Zofran, Fentanyl; Allergy to Codiene; Past surgical history: ENT Surgery 11/2014, Failed Sinuplasty, Eye Surgery 2014, Bil Cataract, Gallbladder Surge…
	63	Southwest Transplant Alliance	L4	41	M	White	Anoxia/SOB	No	HTN x2 yr, HLD x2 yr, CHF, Current Smoker 20 pack year history, Previous T&P removed over a year ago, Previous Pneumonia 3-4 yrs ago, tremors his whole life (unk reason), Previous Drug use 12+ yrs ago (cocaine, marijuana, LSD and mushrooms); Surgical history: Left Glute partially removed (2020);
	64	Southwest Transplant Alliance	L1	45	M	Black	CVA/Stroke	No	CKD Stage 3 x 1.5 yr, HTN (Clonidine), GERD, Substance abuse (amphetamines + on tox), 4 cardiac stents on this admission (no previous MI hx), also on Atenolol for "Heart Rate"; 5 pack yr smoking history; Surgical history: Right pinky fracture repair (1995);
	65	Southwest Transplant Alliance	L2	46	F	White	Anoxia/Blunt Injury/MVA	No	Anxiety (Medication unknown), Depression, Fibroadenomas Bi Breasts both biopsied, reported 3% cancer - no chemo or radiation, HPV cervical complications, Tox Screen + Benzos and Marijuana, HTN x10 yrs, Hyperlipidemia x2-3 yr (medication unknown), Daily Marjuana use x30 years; Surgical History: Breast Biopsy (2003), Back surgery (2009), Cervial Scraping (2021), Chest tube placement for lung collap…
	66	Southwest Transplant Alliance	L3	31	M	White	Anoxia/Drug Overdose	No	Asthma dx at 2 y old use of Flonase and breathing treatments; Drug screen + for Amphetamines, Benzo and THC, reported Fentanyl overdose; Rx for Xanax, reported to be addicted/abused; Recent incarceration for poss of Drugs; Reported drug use of Marijuana (15 yrs), Barbituates (12 yrs), Heroin used needles (7-8 yrs), Cocaine (ukn time), Esctacy (ukn time), Benzo (1 yr); Cigarette smoking 5 cig/day …
	67	Southwest Transplant Alliance	L4	31	M	Black	Anoxia/Cardiovascular	No	Reported to have taken a percocet laced with Fantanyl which led to this hospitalization; Recent incarceration Sept-Oct 2022; Reported use of Marjuana and Cocaine ukn timeline; Previous surgery for multiple gunshot wounds; Smoking hx > 10 pack yr;
	68	Southwest Transplant Alliance	level unknown	38	F	Black	Anoxia/Asphyxiation/Natural Causes	No	Asthma (alburterol), Heart attack on this admission;
	69	Southwest Transplant Alliance	level unknown	43	F	White	Head Trauma/Blunt Injury/MVA	No	Anxiety, Depression (Prozac, Effexor), Allergy to Dilaudid; Surgical History: C-section (2011), Cyst removal (2018), Smoking history: <10 pack year plus CBD Vapes x 2yrs;
	70	Southwest Transplant Alliance	L5	48	M	Black	CVA/Stroke	No	Aneurysm, Cerebral Infarction, HTN (x3 yr), High Cholesterol (x3 yr), Enlarged Heart, Marijuana use every other day for 20 yrs, Consistent with medication for HTN and Cholesterol; Mild Heart attack 2022 led to dx of enlarged heart
	71	Southwest Transplant Alliance	L1	64	M	White	CVA/Stroke	No	HTN, HLD, Migraines (started Nov2022, last 2/23), Allergy to Codiene, Surgical History: Lasix eye surgery (1 wk ago), Left Wrist surgery, Right Hip surgery, Vasectomy
	72	Southwest Transplant Alliance	L5	55	F	White	Anoxia/Cardiovascular	No	HTN (med unknown), ESRD (hemodialysis), Anemia, Surgical history: Breast Augmentation X2
	73	Southwest Transplant Alliance	L4	50	F	White	Anoxia/Seizure	No	Anemia, Anxiety, Cancer cervical, Cystocele 09/13/2017, Depression, Enterocele 09/13/2017, Gastrointestinal bleeding, Headache, Hepatitis Hep A (1978 treated), IBS, Prolapse gastropathy, Seizures (October 2016 last seizure), Temporomandibular joint disorder (TMJ), Trigeminal neuralgia, Ulcerative colitis, chronic; Surgical History: Bladder suspension, Laparoscopic Total Hysterectomy, TMJ Surgery,…
	74	Southwest Transplant Alliance	L4	62	M	White	CVA/Stroke	No	HTN (Hydrochlorothiazide, Metoprolol, Lisinopril), Smoking hx 120 pack yr history, quit 10 yrs ago; Surgical Hx: hernia repair ~25 yrs ago, cataract surgery
	75	Southwest Transplant Alliance	L5	31	M	White	Head Trauma/GSW	No	None reported
	76	Southwest Transplant Alliance	L4	35	M	White	Head Trauma/GSW	No	HTN x5 yrs, Hearing loss to R Ear, Previous motorcycle accident, Marijuana use, Heavy alcohol use last 3 years; Left Hand Surgery to repair fracture and Skin graphs; Medications: Tylenol for pain
	77	Southwest Transplant Alliance	T8	23	M	White	Head Trauma/GSW	No	Vape smoker, Sleep Apnea, Asthma as a child (outgrew it); Surgical Hx: L Wrist surgery 2017
	78	Southwest Transplant Alliance	L4	49	M	White	Anoxia/Cardiovascular	No	FSGS (diagnosed at 17 yrs of age in 1992), On dialysis from Oct 2010 - Nov 2012, Hyperlipidemia, Hyperparathyroidism, Hypertension, AFIB since Oct 2022, Kidney transplant recipient, Surgical Hx: IR Biopsy renal percutaneous Right, Kidney transplant, Parathyroidectomy, Knee surgery to release infection, Fasciotomy; Medications: Carvedilol, Eliquis, Amnioderone, Liflunomide, Paricalcital, Prednison…
	79	Southwest Transplant Alliance	L4	62	M	Hispanic	CVA/Stroke	No	Asthma (since child), HTN (x1 yr)
	80	Southwest Transplant Alliance	L4	75	M	White	CVA/Stroke	No	Varicose Viens x20-30 yrs; Cataract surgery;
	81	Southwest Transplant Alliance	L5	35	M	White	Anoxia/Natural Causes	No	HTN x23 yrs, CKD; Surgical History: 1. Pigvalve for Aortic valve; skin Ca basal to nose and R cheek, 2013-2014, single kidney transplant, unknown which side; Critical Aortic Stenosis surgery, 10 days old; Peritoneal Dialysis cath. placement; Double Heart Valve Procedure (ROSS), Cadaver valve, ; Cardiac Stent; Medications: Mycophenolate, Tacrolimus, Clonidine, Amiodipine, Lisinopril, Furosemide, P…
	82	Southwest Transplant Alliance	L4	45	F	White	CVA/Stroke	No	Asthma (~5 yrs ago, Albuterol inhaler), Polysubstance abuse (marijuana and Methamphetamines), Obesity, Possible COPD, HTN x2 yrs, overall medication non-compliance, but prescribed the following meds: Furosemide, ASA, Atorvastatin, Cefadroxil, Flucanazole, Lisinopril, Metoprolol, Spirronalactone, recent cellulitis infection; Surgical history: Gallbladder (~20 yrs ago), C-Section (2003);
	83	Southwest Transplant Alliance	L4	63	M	White	CVA/Stroke	No	Hyperlipidemia (Atorvastatin); Surgical history: Gum Grafts (2019), Cataract (1yr ago);
	84	Southwest Transplant Alliance	L3	21	M	White	Head Trauma/GSW/Suicide	No	None noted.
	85	Southwest Transplant Alliance	L5	37	M	White	CVA/Stroke	No	Drug use (meth, opioids, xanax, marijuana), 20 pack yr smoking hx, HTN x5-10 yrs;
	86	Southwest Transplant Alliance	T11	48	M	White	Anoxia/Cardiovascular	No	HTN x 15 yr (lisinipril), HLD x 15 yr (astorvastatin), Pre-Diabetic (Metformin and Gliperide), Anxiety (robaxin, xanax), Asthma (Albuterol, Singulair), Migraine (Tramadol), Heart attack during this admission, ~10 pack yr smoking hx.
	87	Southwest Transplant Alliance	L4	61	F	White	Anoxia/Cardiac Arrest	No	HTN, High Cholesterol; Heart Attack 2018; Pre-Diabetic; Bypass, Stent, and Pacemaker surgeries within the past 3 years; 45 pack yr smoking hx;
	88	Southwest Transplant Alliance	L4	49	M	Not reported	CVA/Stroke	No	HTN (lisinopril); Denies drug use in last 3 months but tox screen + for THC and Opiates; Cocaine used ~1 yr ago; Severe headaches everyday for years; Previous skin grafts d/t burn wounds (1996);
	89	Southwest Transplant Alliance	L5 and T4	20	M	White	Head Trauma/MVA	No	Used Xanax occasionally recreationally; Daily Marijuana use x 8 yrs; Tox + on admission for Benzo and THC; Surgical hx: Appendectomy (2009); 8 pack yr smoking hx;
	90	Southwest Transplant Alliance	L5	63	F	White	Anoxia/ICH Stroke	No	Past medical history: • H/O bariatric surgery 2001 • DVT (deep venous thrombosis) (HCC) 2009 • PE (pulmonary embolism) 2009 • Clotting disorder (HCC) 06/2009 • Clostridium difficile diarrhea 05/2014 • History of blood transfusion 03/2015 • Femur fracture, left (HCC) 03/16/2015 • Incisional hernia 07/16/2015 • Cellulitis of leg 09/06/2022 • Anemia • Anxiety • Arthritis • Asthma • At risk for falli…
	91 (used for neuronal culture)	Southwest Transplant Alliance	L1	20	M	Black	Anoxia/Drug Intoxication	No	Pin repair for broken leg; Drug use (percocet, cocaine, marijuana); Tox + for THC and Cocaine
	92 (used for neuronal culture)	Southwest Transplant Alliance	T12	29	F	White	GSW/Suicide	No	Anxiety; Depression; Anorexia (recent 40lb weight loss); Cocaine (stopped in 2017) and Marjuana use (daily); Medications: Buspirone, Prozac, Zoloft; Cigarette and vape use x 3 yrs; Had gestational DM during pregnancy, resolved;
