## Supplementary Table 5 for "Nageotte nodules in human DRG reveal neurodegeneration in painful diabetic neuropathy"

### Sheet: qc_metrics
Metric	don1_samp1	don1_samp2	don2_samp1	don2_samp2	don2_samp3	don2_samp4	don3_samp1	don3_samp2	don3_samp3	don4_samp1	don4_samp2	don4_samp3	don6_samp1	don6_samp2	don14_samp1	don14_samp2
Number of Spots Under Tissue	3526	3586	1967	2911	3535	3396	2701	2412	2833	3089	3273	3987	3315	3907	1753	2087
Number of Reads	86506301	98278516	71778340	124370707	87191990	103037590	72047035	71697502	82985071	71916100	85037482	76945246	47555826	57828903	56618676	82204880
Mean Reads per Spot	24533.8	27406.2	36491.3	42724.4	24665.3	30340.9	26674.2	29725.3	29292.3	23281.4	25981.5	19299	14345.6	14801.4	32298.2	39389
Mean Reads Under Tissue per Spot	22824.4	24979.6	31457.9	38850.2	23037.7	27875.6	24975.4	27799	28247.4	22020.8	24451.1	18719	13348.4	13983.2	not available	not available
Fraction of Spots Under Tissue	0.70633	0.718349	0.39403	0.583133	0.708133	0.680288	0.541066	0.483173	0.567508	0.61879	0.655649	0.798678	0.664062	0.782652	0.351162	0.418069
Median Genes per Spot	1024	1415	1531	2019	1435	1771.5	910	1369	1109	869	728	855	440	275	1516	2946
Median UMI Counts per Spot	1571.5	2451	2484	3703	2324	3132	1211	2107	1732	1167	915	1266	510	315	2281	6288
Valid Barcodes	0.970177	0.969485	0.968487	0.968631	0.96959	0.96811	0.97667	0.980162	0.980103	0.978009	0.978005	0.980421	0.977627	0.979561	0.975995	0.976454
Valid UMIs	0.999615	0.999668	0.99972	0.999702	0.999677	0.999621	0.996373	0.996733	0.996769	0.996252	0.996147	0.996591	0.995471	0.996457	0.999359	0.999452
Sequencing Saturation	0.837808	0.793806	0.84927	0.798305	0.797327	0.755164	0.910541	0.875259	0.883259	0.904974	0.926273	0.860967	0.904507	0.921619	0.820471	0.666278
Q30 Bases in Barcode	0.948082	0.948421	0.947926	0.950442	0.948729	0.950191	0.959432	0.960269	0.960433	0.958786	0.960615	0.96051	0.959241	0.960417	0.962182	0.963865
Q30 Bases in RNA Read	0.909727	0.907914	0.910423	0.913485	0.903646	0.912905	0.953864	0.95372	0.954473	0.953146	0.953701	0.953171	0.954084	0.954948	0.751672	0.785815
Q30 Bases in UMI	0.943748	0.943395	0.943074	0.945805	0.945422	0.946248	0.963778	0.96403	0.964368	0.963226	0.964652	0.964522	0.962988	0.964688	0.956872	0.958543
Reads Mapped to Genome	0.782715	0.78918	0.857942	0.865585	0.885711	0.845428	0.90532	0.957442	0.966562	0.911323	0.88263	0.918275	0.758976	0.865531	0.910388	0.897155
Reads Mapped Confidently to Genome	0.624458	0.67166	0.786842	0.802639	0.827011	0.76965	0.867235	0.904962	0.936211	0.836054	0.825281	0.876947	0.676854	0.804297	0.872213	0.82742
Reads Mapped Confidently to Intergenic Regions	0.0193821	0.0196878	0.0224068	0.0223467	0.0196268	0.0205627	0.0235758	0.0233921	0.0193208	0.0245057	0.0245748	0.0226152	0.0313054	0.0245849	0.0116063	0.0132946
Reads Mapped Confidently to Intronic Regions	0.0175244	0.0170163	0.0195292	0.018145	0.0191472	0.0183837	0.0311292	0.0274119	0.0181358	0.0279847	0.0266835	0.0204714	0.0503297	0.0373555	0	0
Reads Mapped Confidently to Exonic Regions	0.587551	0.634956	0.744906	0.762147	0.788237	0.730704	0.81253	0.854158	0.898755	0.783564	0.774023	0.83386	0.595219	0.742356	0.860607	0.814125
Reads Mapped Confidently to Transcriptome	0.575049	0.621519	0.728925	0.745968	0.769419	0.714574	0.788133	0.832785	0.878291	0.766075	0.756758	0.817865	0.58011	0.725605	0.683602	0.666814
Reads Mapped Antisense to Gene	0.00228856	0.00296878	0.00342082	0.00335885	0.00398644	0.00325969	0.0125384	0.00845233	0.00800366	0.00697949	0.00645321	0.00505524	0.0051191	0.00555734	0.0131307	0.011831
Fraction Reads in Spots Under Tissue	0.98797	0.981306	0.929194	0.960556	0.983628	0.979618	0.967395	0.970767	0.992713	0.983644	0.983701	0.995709	0.969203	0.980029	0.841421	0.907837
Total Genes Detected	20740	21619	20772	22389	22172	22333	20943	21678	21654	20544	20403	21253	19696	19865	22576	25737
